# *TSniffer*: Unbiased *de novo* identification of RNA editing sites and quantification of editing activity in RNA-seq data

**DOI:** 10.1101/2024.11.13.621086

**Authors:** Maike Herrmann, Yvonne Krebs, Francisco M Acosta, Sebastian Parusel, Oliver Siering, Felix G. M. Andres, Biruhalem Taye, Csaba Miskey, Christian K. Pfaller

## Abstract

RNA editing by adenosine deaminases acting on RNA (ADARs) is an evolutionarily conserved posttranscriptional modification essential for organismal development and normal cell function. Three catalytically active ADARs are conserved in mammals: two isoforms of ADAR1 referred to as ADAR1-p150 and ADAR1-p110, as well as ADAR2. All recognize and edit double-stranded RNA (dsRNA) structures but demonstrate target specificity and selectivity that dictate the unique essential biological functions of the three enzymes. The editing activity of ADAR1-p150 suppresses autoimmune responses against self-RNA structures, whereas ADAR1-p110 and ADAR2 have other primary functions. To better understand the mechanism of target selection by ADARs, we developed *TSniffer*, which allows accurate *de novo* identification of edited transcripts and quantification of the extent of editing within each transcript. We found that 17-40% of protein coding transcripts in mice, ferrets, and humans are edited by ADARs. Individual transcripts can harbor hundreds and thousands of editing sites, mostly within inverted retrotransposable elements. For human transcripts, we found differential editing by ADAR1 and ADAR2, aligning with a supportive role for ADAR2, while some targets were dominantly edited by ADAR1. Relying only on RNA-seq data and reference genome, *TSniffer* represents a novel tool to decipher the role of ADAR editing in different physiological states including disease models. Its unbiased approach is suitable for any organism.
