## Supplementary Table 1 for "*TSniffer*: Unbiased *de novo* identification of RNA editing sites and quantification of editing activity in RNA-seq data"

### Sheet: Sheet1
HeLa WT	SRA accession number	total aligned reads (la.stats)	total basecounts (la.stats)
#1	SRR7239121	72490994	6942806051
#2	TBD	18745853	2665246179
#3	TBD	30635357	4315890210
#4	TBD	38952914	5331722344
#5	TBD	73635322	10361873767
HeLa WT	merged	234460440	29617538551
HeLa ADAR1-KO	SRA accession number	total aligned reads (la.stats)	total basecounts (la.stats)
#1	SRR7239129	79897574	7660246503
#2	TBD	42409882	6057398070
#3	TBD	29340497	4153759694
#4	TBD	163298455	23141804958
#5	TBD	34006751	4706758358
HeLa 1KO	merged	348953159	45719967583
HeLa ADAR1/2-KO	SRA accession number	total aligned reads (la.stats)	total basecounts (la.stats)
#1	TBD	36221480	5142649040
#2	TBD	35352916	5022601212
#3	TBD	49002259	6808426923
#4	TBD	99290541	14016996528
HeLa DKO	merged	219867196	30990673703
Mouse WT	SRA accession number	total aligned reads (la.stats)	total basecounts (la.stats)
WT_SRR5223117	SRR5223117	103972742	7298014592
WT_SRR5223118	SRR5223118	98685993	6895713904
WT_SRR5223119	SRR5223119	100106259	7021531826
WT	merged	302764994	21215260322
Mouse ADAR1/2-KO	SRA accession number	total aligned reads (la.stats)	total basecounts (la.stats)
DKO_SRR9203380	SRR9203380	65307831	9270462019
DKO_SRR9203381	SRR9203381	62093975	8803815268
DKO_SRR9203382	SRR9203382	56157381	7966100647
DKO	merged	183559187	26040377934
GTEx Brain	SRA accession number	total aligned reads (la.stats)	total basecounts (la.stats)
SRR2167030	SRR2167030	48528276	11516470808
SRR2167642	SRR2167642	86255038	20432489724
SRR2170408	SRR2170408	71000698	16849467500
GTEx Brain	merged	205784012	48798428032
Ferret PBMC	SRA accession number	total aligned reads (la.stats)	total basecounts (la.stats)
fPBMC1	TBD	69171850	8918063379
fPBMC2	TBD	151744169	20317353141
fPBMC3	TBD	66138695	8647703525
ferret PBMC	merged	287054714	37883120045

### Sheet: denovo
TsRegions	CP01_2018	CP01A	CP01B	CP01C	CP01D	CP03_2018	CP03A	CP03B	CP03C	CP03D	CP05A	CP05B	CP05C	CP05D		CP01_sort	CP01_merge100	CP03_sort	CP03_merge100	CP05_sort	CP05_merge100	HeLa_f05	DeltaCP03_f05
AG	7510	8440	12861	17705	30417	3815	17781	11367	34594	10551	13581	12649	2410	4787		60861	58665	60122	58841	24434	24137	50330	33976
CT	1300	5809	9070	2327	3687		12946	8543	8622	1454	11225	10347	2747	5553		19658	19422	26390	26093	23704	23454	11820	11446
GA	1303	5960	9338	2510	3929		13534	8701	8971	1508	11862	10621	3016	5911		20295	20077	27225	26909	24588	24326	12125	11703
TC	7610	8333	13123	17286	29489		17872	11261	33346	10249	13893	12840	2407	4940		60022	57897	58422	57157	24987	24700	49441	34156
TsPositions	CP01_2018	CP01A	CP01B	CP01C	CP01D	CP03_2018	CP03A	CP03B	CP03C	CP03D	CP05A	CP05B	CP05C	CP05D		CP01_sort		CP03_sort		CP05_sort
AG	50385	35769	55655	124561	232925	19726	73689	46681	227815	61039	54138	50327	9492	18906		446716		378254		106011
CT	5081	22698	35931	9043	14523		52073	33899	34744	5472	45103	41228	10729	22024		82816		114298		100902
GA	5207	23314	36861	9816	15457		53837	34309	36391	5769	47124	42174	11643	23199		85403		117967		104646
TC	50549	35196	56329	121249	224099		73303	45537	216714	58620	54668	50452	9407	19242		432647		362533		107597
	CP01_2018	CP01A	CP01B	CP01C	CP01D	CP03_2018	CP03A	CP03B	CP03C	CP03D	CP05A	CP05B	CP05C	CP05D		CP01_sort		CP03_sort		CP05_sort
total basecount	6942806051	2665246179	4315890210	5331722344	10361873767	7660246503	6057398070	4153759694	23141804958	4706758358	5142649040	5022601212	6808426923	14016996528		25705627710		41317714817		30990673703
Normalized to total basecount per sample
TsRegions	CP01_2018	CP01A	CP01B	CP01C	CP01D	CP03_2018	CP03A	CP03B	CP03C	CP03D	CP05A	CP05B	CP05C	CP05D		CP01_sort		CP03_sort		CP05_sort
AG	1.0817e-06	3.16669e-06	2.97992e-06	3.32069e-06	2.93547e-06	4.98026e-07	2.93542e-06	2.73656e-06	1.49487e-06	2.24167e-06	2.64086e-06	2.51842e-06	3.53973e-07	3.41514e-07		2.36761e-06		1.45511e-06		7.88431e-07
CT	1.87244e-07	2.17954e-06	2.10154e-06	4.36444e-07	3.55824e-07	0	2.13722e-06	2.05669e-06	3.72572e-07	3.08917e-07	2.18273e-06	2.06009e-06	4.03471e-07	3.96162e-07		7.64735e-07		6.38709e-07		7.64875e-07
GA	1.87676e-07	2.23619e-06	2.16363e-06	4.70767e-07	3.79179e-07	0	2.23429e-06	2.09473e-06	3.87653e-07	3.2039e-07	2.30659e-06	2.11464e-06	4.4298e-07	4.21702e-07		7.89516e-07		6.58918e-07		7.934e-07
TC	1.0961e-06	3.12654e-06	3.04062e-06	3.2421e-06	2.84591e-06	0	2.95044e-06	2.71104e-06	1.44094e-06	2.17751e-06	2.70153e-06	2.55644e-06	3.53532e-07	3.52429e-07		2.33498e-06		1.41397e-06		8.06275e-07
TsPositions	CP01_2018	CP01A	CP01B	CP01C	CP01D	CP03_2018	CP03A	CP03B	CP03C	CP03D	CP05A	CP05B	CP05C	CP05D		CP01_sort		CP03_sort		CP05_sort
AG	7.25715e-06	1.34205e-05	1.28954e-05	2.33622e-05	2.2479e-05	2.57511e-06	1.21651e-05	1.12383e-05	9.84431e-06	1.29684e-05	1.05273e-05	1.00201e-05	1.39415e-06	1.34879e-06		1.73781e-05		9.15477e-06		3.42074e-06
CT	7.31837e-07	8.51629e-06	8.32528e-06	1.69607e-06	1.40158e-06	0	8.5966e-06	8.16104e-06	1.50135e-06	1.16258e-06	8.77038e-06	8.2085e-06	1.57584e-06	1.57124e-06		3.22171e-06		2.76632e-06		3.25588e-06
GA	7.49985e-07	8.74741e-06	8.54076e-06	1.84106e-06	1.49172e-06	0	8.88781e-06	8.25975e-06	1.57252e-06	1.22568e-06	9.16337e-06	8.39684e-06	1.71009e-06	1.65506e-06		3.32235e-06		2.85512e-06		3.37669e-06
TC	7.28077e-06	1.32055e-05	1.30515e-05	2.27411e-05	2.16273e-05	0	1.21014e-05	1.09628e-05	9.36461e-06	1.24544e-05	1.06303e-05	1.0045e-05	1.38167e-06	1.37276e-06		1.68308e-05		8.77428e-06		3.47192e-06
